# Sex peptide-SPR-serotonin signaling regulates mating-induced Sex peptide replenishment in *Drosophila*, suggesting an ancestral role in males

**DOI:** 10.64898/2026.10.19.760009

**Authors:** Ryo Hoshino, Yasuhiro Kozono, Ryoya Tanaka, Hsin-Kuang Lin, Tomotsune Ameku, Tomohiro Tei, Tsunaki Asano, Azusa Kamikouchi, Yuko Shimada-Niwa, Akira Nakamura, Takeshi Awasaki, Ryusuke Niwa

## Abstract

Seminal fluid not only assists successful fertilization but also induces changes in female post-mating behavior and physiology. Consequently, males with depleted or inadequate seminal fluid produce fewer offspring. Males of iteroparous species therefore increase seminal fluid production to replenish exhausted supplies. However, it remains unclear how mating-induced replenishment of seminal fluid components is regulated at the molecular and cellular levels. Here, we show that replenishment of Sex peptide (SP) in male *Drosophila melanogaster* requires both SP and its receptor SPR. Mechanistically, mating-induced SP replenishment in the male accessory gland (MAG) is regulated by MAG-projecting serotonergic neurons, and this regulation depends on SPR, which is likely activated by SP as it passes through the reproductive tract during mating. This inter-tissue signaling pathway is not limited to SP but also coordinates the post-mating upregulation of an additional seminal fluid protein gene. While SP-SPR signaling is a well-known regulator of female post-mating responses, we demonstrate that it also modulates male physiology. Furthermore, comparative analyses across 12 drosophilid species are consistent with the hypothesis that SP-SPR signaling acquired a role in males before its role in canonical female post-mating responses evolved. We therefore propose that the role of SP-SPR signaling as a mating signal in males is ancestral to its more familiar but evolutionarily derived role in females.
