## Supplementary Dataset 1 for "Sex peptide-SPR-serotonin signaling regulates mating-induced Sex peptide replenishment in *Drosophila*, suggesting an ancestral role in males"

### Sheet: Fig1
Fig1C	Western blotting (SP protein level)
Genotype	Canton-S
Time after isolation	0 hrs		24 hrs		48 hrs		72 hrs		96 hrs
Copulation	Naive	Exp	Naive	Exp	Naive	Exp	Naive	Exp	Naive	Exp
SP/β-actin relative amount	1.11578	0.155183	1.11172	0.51395	0.816512	0.33464	1.35658	0.549276	1.53992	0.772587
	0.932649	0.0770052	1.27299	0.394217	0.622382	0.235599	1.65	0.531559	1.44652	0.706543
	0.951572	0.0661676	0.914541	0.383786	0.414025	0.275535	1.1713	0.745915	1.17677	0.778864
Fig1D	Western blotting (SP protein level)
Genotype	Canton-S
Time after isolation	0 hrs	24 hrs	48 hrs	72 hrs	96 hrs
SP/β-actin level in Exp/naive	15.5183	46.7332	54.1804	39.4417	55.6725
	7.70052	35.8459	38.145	38.1695	50.9133
	6.61676	34.8975	44.611	53.5617	56.1248
Fig1E	qRT-PCR (Standard curve)			Fig1F	qRT-PCR (Standard curve)
Genotype	Canton-S			Genotype	w1118
Copulation	Naive	Exp		Copulation	Naive	Exp
Relative SP mRNA (/rp49)	0.988957	1.55569		Relative SP mRNA (/rp49)	0.848886	1.68928
	1.01567	1.45414			1.06993	2.00187
	1.12273	1.64812			0.955322	1.81249
	0.933348	1.53724			1.02739	1.83418
	0.995445	1.7138			1.0342	1.57706
	0.857411	1.52048			1.06428	1.7716
	1.08644	1.47978
Fig1H	isHCR			Fig1J	Immunostaining			Fig1K	qRT-PCR (ΔΔCt)
Genotype	w1118			Genotype	D.mel-SP-promoter-nls::GFP			Genotype	D.mel-SP-promoter-nls::GFP
Copulation	Naive	Exp		Copulation	Naive	Exp		Copulation	Naive	Exp
SP mRNA (Fluorescence intensity)	1.15704	2.37696		Relative GFP intensity	1.16891	1.11298		Relative GFP mRNA (/rp49)	0.888843	1.87905
	1.02641	2.89814			0.839774	1.3227			1.02811	1.59107
	1.22447	3.49764			0.971877	1.44483			0.926588	1.64718
	1.15076	3.35471			0.866655	1.59003			1.18099	1.95884
	0.989513	3.29415			0.863861	1.79047
	1.13654	3.84706			0.985318	1.46772
	1.06464	3.03771			0.904872	1.29182
	0.911635	2.84772			0.797815	1.38208
	0.824693	2.41341			1.012	1.50126
	0.787766	2.68292			0.919297	1.58111
	1.04024	2.16756			1.17064	1.73299
	1.024	3.01167			1.59622	1.69731
	0.944057	2.14432			0.988949	1.19404
	0.717927	2.53149			0.796769	1.6176
	1.0003	2.00533			1.12252	1.75311
		2.07673			0.999275	1.58391
		2.40846			0.99525	1.54306
		2.46847				1.52961

### Sheet: Fig2
Fig2C	isHCR							Fig2E	Western blotting (SP protein level)
Genotype	Control #1 (+/Trhn#21)		Control #2 (+/Trhn01)		Trhn01/Trhn#21			Genotype	Control (+/Trhn#21)			Trhn#21/Trhn#21
Copulation	Naive	Exp	Naive	Exp	Naive	Exp		Copulation	Naive	Exp	Isolation	Naive	Exp	Isolation
SP mRNA (Fluorescence intensity)	0.884925	2.73268	0.730699	2.07963	0.974694	1.36201		Relative SP amount (/β-actin)	0.99254	0.1067	0.185539	0.704778	0.130951	0.108337
	0.763292	2.75314	0.837437	2.10404	0.678658	1.39915			1.08495	0.0950629	0.319481	0.743591	0.216957	0.151177
	0.921804	2.47244	0.784438	2.11898	0.934732	1.03624			0.922511	0.102045	0.238753	0.630919	0.0261287	0.15753
	0.869509	2.35586	0.772518	1.80554	0.845473	1.14865
	0.983907	2.80781	0.727203	2.43788	0.818925	1.21479
	0.781938	3.09819	0.738965	2.56219	0.758473	0.997248		Fig2G	qRT-PCR (ΔΔCt)
	1.06952	2.05755	0.904566	2.32654	0.850802	1.28652		Genotype	Control #1 (+/Trhn#21)		Control #2 (+/Trhn01)		Trhn01/Trhn#21		Control #1 (+/Trhn#21)		Control #2 (+/Trhn01)		Trhn01/Trhn#21
	0.956352	3.03294	0.72032	1.97365	0.898084	1.21511		Diet	Standard diet						+5HTP diet
	0.86594	2.27564	0.913695	2.15548	0.950015	0.929294		Copulation	Naive	Exp	Naive	Exp	Naive	Exp	Naive	Exp	Naive	Exp	Naive	Exp
	0.673572	2.69442	0.746212	2.30558	0.981285	1.24288		Relative SP mRNA (/rp49)	0.816486	1.84997	0.89969	2.12505	0.740977	1.30812	1.18715	2.19999	1.0479	2.32543	1.27235	2.24622
	0.742134	2.36639	0.704235	1.77262	0.896749	1.56272			0.851159	1.77461	0.924984	1.98275	0.767107	1.05519	0.94442	1.46155	1.12311	1.79938	1.01924	1.94194
	0.750716	2.44722	0.854942	1.63522	0.992611	1.5093			1.06253	2.26184	0.881175	1.37316	0.887304	1.36368	1.08485	1.90198	0.984525	1.86284	0.94442	1.63297
	0.838166	2.76537	0.958561	2.49239	1.23298	1.12264			1.06253	2.16971	0.912249	2.23071	0.964264	1.30812	1.01924	1.77461	1.19541	1.51309	1.18715	1.62169
	0.757016	2.35937	0.713619	2.59739	0.738298	1.04688			1.07736	1.94194	0.777816	1.59937	0.957603	1.44143
	1.44246	2.70251	1.14025	2.72563	1.00588	1.37659			0.970971	1.79938	0.805245	1.38271	0.827884	1.06253
	1.22991	3.62657	1.15388	2.72869	1.03163	1.29432			1.06992	1.47172	0.816486	1.72608	0.918594	1.31722
	1.33136	2.85298	1.14239	2.57548	1.0595	1.32985			1.13879	1.8119	0.788673	1.24617	0.839441	1.17895
	1.44764	3.33186	1.10224	2.83988	0.979756	1.72426
	1.28214	2.28854	1.07274	2.20671	1.00048	1.30726
	1.13819	2.74996	1.09685	3.18896	0.972314	0.912954		Fig2H	Number of eggs laid							Fig2I	qRT-PCR (Standard curve)
	1.1468	2.71732	1.06324	2.6667	1.08279	1.43626		Genotype	Control #1 (+/Trhn#21)		Control #2 (+/Trhn01)		Trhn01/Trhn#21			Genotype	Control		nSyb >		CrzR-T2A >
	0.944358	2.62342	0.823514	3.16944	1.01056	1.79969		Round	DAY1	DAY2	DAY1	DAY2	DAY1	DAY2			(+/Trhn-RNAi)		Trhn-RNAi		Trhn-RNAi
	1	2.98872	0.715367	3.17926	0.949274	2.24551		# of egg laid (3female, 48h)	72	101	86	112	90	79		Copulation	Naive	Exp	Naive	Exp	Naive	Exp
	1.04653	2.34285	0.739536	2.39902	0.914593	1.30143			99	61	104	120	87	79		Relative SP mRNA (/rp49)	0.881234	2.13915	1.08458	1.2933	0.95843	1.67348
	1.13877	2.54483	0.807733	2.70981	0.969996	1.93951			84	122	73	120	93	45			0.96991	1.91801	1.11329	1.34288	0.793794	1.39178
	0.988399	2.86499	0.784074	2.62013	0.839028	1.64013			78	101	70	95	125	85			1.13236	1.82532	0.928792	0.992218	1.05487	1.49005
	1.00464	2.56803	0.780942		0.96429	1.46707			78	136	99	27	78	63			1.0165	1.86194	1.12305	1.29058	1.14539	1.35709
		2.80387	0.7853			1.09527			106	82	94	96	76	65						1.32236
		3.03747				2.11814			74	90	92	63	52	25
									58	59	78	95	118	36
									90	109	93	59	118	72
									69	79	93	62	107	85
									101	28	41	81	124	84
									106	116	142	52	87	51

### Sheet: Fig3
Fig3C	qRT-PCR (Standard curve)									Fig3G	qRT-PCR (ΔΔCt)
Genotype	w1118									Genotype	Control		Prd.F >		Prd.F >		Prd.F >		Prd.F >		Prd.F >
Culture time	3 hrs		6 hrs		9 hrs		16 hrs				(Prd.F > lacZ-RNAi)		5-HT1A-RNAi		5-HT1B-RNAi		5-HT2A-RNAi		5-HT2B-RNAi		5-HT7-RNAi
Medium	Vehicle	serotonin	Vehicle	serotonin	Vehicle	serotonin	Vehicle	serotonin		Copulation	Naive	Exp	Naive	Exp	Naive	Exp	Naive	Exp	Naive	Exp	Naive	Exp
Upper panel: Relative SP mRNA (/rp49, normalized to vehicle at 3 h)	0.872778	1.00905	0.734027	1.02369	0.515748	0.883856	0.247632	0.678296		Relative SP mRNA (/rp49)	0.82245	1.59992	1.04826	1.65634	0.696406	0.839731	0.957935	1.88949	0.957935	0.725979	1.0196	1.63354
	1.10217	1.27441	0.7103	1.02321	0.574768	0.986368	0.296424	0.632297			0.893785	1.55617	0.82245	1.62225	0.682074	0.900002	0.951318	1.46206	0.70125	0.696406	0.912565	1.20414
	1.02505	1.37887	0.710054	1.09233	0.453409	0.797284	0.310034	0.661365			0.925304	1.47223	0.731029	1.4025	0.59791	0.520511	0.783497	1.44193	0.614719	0.610473	0.783497	1.04826
Lower panel; Relative SP mRNA (/rp49, normalized to vehicle at each time point)	0.872778	1.00905	1.02214	1.4255	1.00215	1.71742	0.86981	2.38252			1.29954	1.62225	0.736113	1.91587	0.65884	0.79996	0.944747	1.25527		0.839731	1.01255	1.17936
	1.10217	1.27441	0.989101	1.42484	1.11683	1.91661	1.04119	2.22095			1.13131	1.71475			0.70125	0.538867	0.828171	1.62225			0.925304
	1.02505	1.37887	0.988758	1.52109	0.881018	1.5492	1.089	2.32305
										Fig3H	qRT-PCR (ΔΔCt)
Fig3D	OPP staining (protein synthesis)									Genotype	Control		Ovu >		Ovu >		Ovu >
Genotype	w1118										(Ovu > lacZ-RNAi)		5-HT1B-RNAi		5-HT2B-RNAi		5-HT7-RNAi
Medium	Vehicle	serotonin								Copulation	Naive	Exp	Naive	Exp	Naive	Exp	Naive	Exp
Calculated OPP intensity	1.06184	1.03415								Relative SP mRNA (/rp49)	1.03201	2.52355	1.05369	1.89928	1.16107	2.42075	1.08332	1.7477
	0.484714	1.39522									1.01077	2.04976	1.16915	2.21216	1.14508	2.02154	0.956247	1.25306
	0.455667	1.24274									0.832461	2.5945	1.0178	2.00758	1.26177	2.15167	1.08332	1.42944
	0.600721	1.16793									0.98313	1.95268	1.16915	2.48881	1.29725	2.40403	1.00379	1.41957
	0.481847	3.13816									0.936567	2.43759	1.25306	2.27435	1.22727	1.96626	1.12932	1.6765
	1.6357	1.41981									1.12932	2.42075	1.39036	2.19688	1.26177	3.06408
	1.72219	2.25098									1.0178	2.29017
	1.24288	2.40934									1.12932	2.38742
	0.901289	1.07636									0.989969	2.40403
	1.10682	1.52202									1.01077	2.35456
	0.990179	1.2446									0.962898	1.99371
	1.31615
										Fig3I	qRT-PCR (ΔΔCt)
										Genotype	Control		D1 >		D1 >		D1 >
											(D1 > lacZ-RNAi)		5-HT1B-RNAi		5-HT2B-RNAi		5-HT7-RNAi
										Copulation	Naive	Exp	Naive	Exp	Naive	Exp	Naive	Exp
										Relative SP mRNA (/rp49)	1.03347	1.92853	1.11535	1.67888	1.2812	1.25484	0.851159	1.14671
											0.875088	1.90198	0.964264	1.29909	1.29012	1.42158	0.833642	1.0924
											0.991373	2.23071	1.01924	1.33561	1.44143	1.3449	0.957603	1.67888
											1.22052	2.47512	1.66728	1.78695	1.99654	1.75018	1.0924	1.20372
											1.25484	1.84997			0.991373	1.41177	1.12311	0.918594
											0.977725	2.06695					0.887304	1.37316
											0.851159	2.05267					0.715736
											0.875088	1.92853

### Sheet: Fig4
Fig4B	Western blotting (SP protein level)											Fig4F	isHCR
Genotype	Control (+/Y)				SPRattP/Y							Genotype	Control (+/Y)		SPRattP/Y
Time after isolation	0 hrs		24 hrs		0 hrs		24 hrs					Copulation	Naive	Exp	Naive	Exp
Copulation	Naive	Exp	Naive	Exp	Naive	Exp	Naive	Exp				Relative SP mRNA (/rp49)	1.23778	2.74459	1.60535	1.63094
SP/β-actin relative amount	1.44499	0.104595	1.28862	0.577456	1.22358	0.0736026	1.68355	0.161442					0.871596	2.74114	0.947965	1.86637
	0.622686	0.224278	1.18673	0.461301	0.714845	0.103957	1.5144	0.191542					0.959509	2.66797	1.52838	2.11556
	0.932325	0.106913	1.47709	0.547374	1.17838	0.0965823	0.851001	0.206548					0.833991	2.79362	1.0417	2.0157
													0.887665	2.53229	1.54881	0.805808
													1.09597	2.31398	1.62465	2.26629
Fig4C	Western blotting (SP protein level)					Fig4D	qRT-PCR (Standard curve)						0.926906	3.43079	1.46163	2.23896
Genotype	Control (+/Y)		SPRattP/Y			Genotype	Control (+/Y)		SPRattP/Y				0.955565	2.93587	1.4505	1.59022
Time after isolation	0 hrs	24 hrs	0 hrs	24 hrs		Copulation	Naive	Exp	Naive	Exp			1.05045	2.84554	1.49329	2.39041
Copulation	Exp/Naive	Isolated/Naive	Exp/Naive	Isolated/Naive		Relative SP mRNA (/rp49)	0.904042	1.79529	1.00471	1.4861			1.57673	2.92939	1.57696	2.27809
SP/β-actin level in Exp/Naïve	10.4595	43.8302	7.08443	11.9618			1.06527	1.72355	1.3071	1.45681			1.0723	1.70555	1.7056	1.63103
	22.4278	35.0138	10.0061	14.192			0.872833	1.57529	1.06275	1.19844			1.1349	2.81044	1.24351	1.58319
	10.6913	41.5469	9.29629	15.3038			0.954899	1.63916	1.23885	1.32916			1.08154	1.7838	1.35418	1.55263
							1.18559	1.60699	1.24665	1.45795			0.996557	1.65024	1.26012	1.24188
							1.01737	1.54097	1.25499	1.58986			1.07472	1.98321	1.25703	1.23585
													0.840593		1.53777	1.3123
													0.907251		1.2793
Fig4G	qRT-PCR (ΔΔCt)					Fig4H	qRT-PCR (Standard curve)						0.905522		1.28832
Genotype	Control (+/Y)		SPRdf/Y			Genotype	Control		SP0/SP0				0.702486		1.28117
Copulation	Naive	Exp	Naive	Exp			(+/SP0)						0.887979		1.32161
Relative SP mRNA (/rp49)	1.00812	1.86822	1.05093	1.30285		Copulation	Naive	Exp	Naive	Exp
	1.14208	1.56013	0.960373	1.43561		Relative SP mRNA (/rp49)	0.908559	1.57443	0.749797	0.807307
	0.973779	1.67211	1.00812	1.58191			0.874641	1.8391	0.847853	1.07997
	0.785491	1.76745	0.88987	1.56013			0.965746	1.90652	0.764215	1.05419		Fig4M	Immunostaining
	0.908568	1.74311	0.865537	1.01513			1.1849	1.83767	0.709562	0.788316		Genotype	Control		SPRattP/Y, Trhn > CaLexA
	1.24977	1.64909	1.07301	1.13419			1.06615	1.52386	0.5892	1.00289			(+/Y, Trhn > CaLexA)
												Copulation	Naive	Exp	Naive	Exp
												Relative CaLexA intensity	0.893474	1.39783	0.792428	0.891605
Fig4I	qRT-PCR (Standard curve)					Fig4K	qRT-PCR (ΔΔCt)						1.04147	1.28578	1.308	0.917334
Genotype	Control		nSyb >			Genotype	Control		R42C06 >				1.07984	1.2948	1.32273	1.08974
	(nSyb > lacZ-RNAi)		SPR-RNAi				R42C06 > Dicer2		SPR-RNAi, Dicer2				1.04323	1.54472	1.07303	1.06984
Copulation	Naive	Exp	Naive	Exp		Copulation	Naive	Exp	Naive	Exp			0.913596	1.28216	1.05302	1.10227
Relative SP mRNA (/rp49)	1.03616	2.02253	1.49618	1.66638		Relative SP mRNA (/rp49)	0.952638	1.72907	1	1.3566			1.02839	1.05247	1.18353	0.910103
	1.01228	1.89382	1.34281	1.70039			1.23114	2.14355	0.895025	1.47427			0.950198	1.03432	1.07718	0.912098
	1.01187	2.01517	1.58132	1.67246			1.04247	1.71713	1.01396	1.27456			1.00049	1.14441	1.11703	0.833105
	0.992834	2.32224	1.46056	1.58774			0.913831	1.81504	1.02101	1.43396			0.872648	1.08857	0.747418	0.815267
	0.946861	1.89666	1.15468	1.49097			0.876606	1.84038	0.779165	1.40444			0.973347	1.07076	0.879924	0.990509
							1.07923	1.49485	0.80107	1.18921			1.05937	1.13241	1.05222	1.01314
							0.870551	1.93187	0.852635	1.27456			1.12133	1.86531	0.951856	0.985996
							1.08673	2.2974	1.07923	1.71713			1.02262	1.37839	1.12737	0.967084
													0.925462	1.00611	0.997752	1.08353
													1.03601	1.18018	1.11521	0.926559
													0.981255	1.26135	1.03798	1.22544
													1.05447	1.38128	1.1015	1.006
													0.987447	1.12509	1.04769	1.04374
													1.01536	1.16181	1.08111	1.11747
														1.06803	1.129	1.13239
														1.31003	1.02376	0.971493
														1.15765
														1.1264

### Sheet: Fig5
Fig5A	qRT-PCR (Standard curve)
Species	D.mel		D.sim		D.sec		D.yak		D.ere		D.ana				D.pse		D.per		D.wil		D.moj		D.vir		S.leb
											SP#1		SP#2
Copulation	Naive	Exp	Naive	Exp	Naive	Exp	Naive	Exp	Naive	Exp	Naive	Exp	Naive	Exp	Naive	Exp	Naive	Exp	Naive	Exp	Naive	Exp	Naive	Exp	Naive	Exp
Relative SP mRNA (/RpL32)	1.17854	1.58896	0.951319	1.59864	0.901179	1.7899	0.906444	2.10201	0.903305	3.35195	1.01406	1.82888	0.990293	2.05215	0.952202	1.82761	0.885589	2.26727	1.54329	4.3194	NA	NA	0.910509	1.05246	1.01941	1.14659
	0.966436	1.68332	0.984402	1.67334	1.22579	1.72222	0.933098	1.89335	1.04678	3.46951	1.12991	1.64104	1.21154	1.8356	1.3002	1.7638	1.05042	1.62226	1.03188	4.64067			1.00449	1.22153	1.00122	1.19183
	1.03385	2.06288	0.966541	1.3498	0.862035	1.15993	1.07786	2.05996	1.12818	2.21368	0.874195	1.86741	0.884291	2.51632	0.820993	1.76588	0.905209	1.74261	0.608724	4.67104			1.1114	0.913066	0.937643	1.17339
	0.821175	2.12111	1.09774	1.5997	1.011	1.37003	1.0826	2.14876	0.92174	2.19537	0.981829	1.69276	0.913877	2.42001	0.926606	1.99716	1.15878	1.82063	0.816108	5.0206			0.973606	1.1312	1.04173	1.07965
Fig5B	qRT-PCR (ΔΔCt)
Species	D.wil
Genotype	Wild type (+/Y)		SPRΔ2/Y		SPRΔ3/Y
Copulation	Naive	Exp	Naive	Exp	Naive	Exp
Relative SP mRNA (/RpL32)	0.831238	3.79298	1.60585	2.36745	1.40769	2.64512
	1.19196	4.06522	0.903335	2.62685	1.48796	2.30271
	1.54043	3.92674	1.41748	2.79594	1.12766	2.91467
	1.32256	3.44221	0.698985	2.6087	0.948246	2.25532
	0.652176	2.97592	0.634342	2.25532	0.922316	2.59068
	0.759611	2.91467	1.63959	2.46798	0.842842	2.01857
Fig5C	Immunostaining						Fig5E	qRT-PCR (Standard curve)
Genotype	Control (+/Y)		SPRattP/Y				Species	D.mel		D.sim		D.sec		D.yak		D.ere		D.ana				D.pse		D.per		D.wil		D.moj		D.vir		S.leb
Copulation	Naive	Exp	Naive	Exp														SP#1		SP#2
Relative GFP intensity	0.865039	5.71841	1.13184	3.98746			Medium	Vehicle	serotonin	Vehicle	serotonin	Vehicle	serotonin	Vehicle	serotonin	Vehicle	serotonin	Vehicle	serotonin	Vehicle	serotonin	Vehicle	serotonin	Vehicle	serotonin	Vehicle	serotonin	Vehicle	serotonin	Vehicle	serotonin	Vehicle	serotonin
	0.930015	6.03793	0.543056	4.05391			Relative SP mRNA (/RpL32)	0.870226	1.79769	1.11114	1.61012	1.1746	1.84144	0.941418	1.1979	0.823208	0.88442	0.97744	1.06579	0.955157	1.11932	0.86742	1.08487	0.859144	2.23792	0.845256	1.13339	NA	NA	1.02376	1.01444	0.987838	1.01959
	0.923725	6.22816	1.26162	3.26233				1.02074	1.56785	1.13878	2.00457	1.06034	1.16865	1.04624	1.12861	0.606049	0.856182	0.918962	1.18315	1.02107	1.31796	0.944378	1.16934	1.13387	2.04555	0.901302	1.55895			0.985877	1.10758	0.97098	1.01062
	0.787209	5.73116	0.809087	1.47017				1.03496	1.80795	0.84049	1.82766	0.919817	1.59891	1.03232	1.42324	1.88432	0.981521	1.14728	1.39773	1.10848	1.56606	1.04359	1.19057	0.973716	1.76834	1.18469	1.51892			0.993912	1.12307	1.12795	1.13221
	0.924491	5.60016	1.10219	4.34456				1.07407	1.54367	0.909593	1.55386	0.845242	1.51545	0.980021	1.10959	0.686423	1.13165	0.956315	1.61825	0.915293	1.67669	1.14462	1.28532	1.03327	1.6157	1.06875	1.31233			0.996455	1.426	0.913233	1.12204
	1.05822	6.5729	1.21366	7.9106
	0.799406	6.07091	1.4472	6.1931
	1.09136	4.82214	1.11346	2.24004
	1.06303	6.68376	1.33491	7.39522
	1.67358	4.28986	1.00932	5.60651
	0.688924	5.8092	2.3881	5.11962
	0.670821	6.23412	1.69103	5.45413
	1.00008	5.33922	1.41974	0.886096
	1.01539	11.4242	1.16875	7.06224
	1.52684	5.80007	1.51792	4.54758
	1.15902	6.04286	1.13823	2.72239
	1.13638	9.29102	0.892714
	0.996414	6.88881
	0.937454	5.94069
	0.804438	7.46266
	0.948174	5.95857
Fig5F	Immunostaining
Genotype	Trhn01/+		Trhn#21/+		Trhn#21/01
Copulation	Naïve	Exp	Naïve	Exp	Naïve	Exp
Relative GFP intensity	0.876859	3.42157	0.781846	4.06864	1.28688	2.35138
	0.516803	3.80222	0.949395	4.27637	1.12531	2.95777
	1.14163	3.49939	1.12793	4.41551	0.99412	2.99707
	0.889178	3.65554	0.790672	3.20562	1.31515	3.76825
	0.659805	4.45403	1.08817	3.34508	0.838247	2.98815
	0.621009	3.45191	0.720021	3.46372	0.679984	0.662609
	1.12076	4.44428	0.632133	3.76949	1.20318	2.57767
	0.900762	3.18094	0.668401	3.26703	1.0354	2.20994
	0.881364	3.1557	1.24363	2.87783	1.18617	1.99923
	1.21196	3.43417	1.22588	3.11704	1.00672	2.10748
	1.00304	3.82364	1.00731	3.64065	1.07015	1.32471
	1.14416	3.14288	1.54682	3.19289	1.09699	1.70159
	0.913954	4.01394	1.10812	2.77468	1.00368	3.68252
	0.852175	5.32726	1.37725	5.3598	1.5345	2.09332
	0.985433	5.48607	1.06523	3.91167	1.20598	4.42617
	1.29539	4.93263	1.20901	4.3945	1.32306	2.30725
	1.1363	3.89204	1.02892	5.11889	0.899935	5.2208
	1.00731	4.53737	0.922826	5.29664	0.777801	3.8179
	0.790258	3.49158	0.886329	4.17777	0.946959	3.4378
	0.831628	3.42286	0.90421	4.68014	1.10927	2.80612
	0.974906	3.62497	0.885823	3.95189	0.854795	3.248
	0.79081	4.05003	0.897774	4.23201	1.05971	4.34421
	0.91207	3.27517	0.932295	3.92491	0.969436
	1.10058	4.49457		3.80401	1.2268
